# Determination of the Optical Properties of Thylakoid Membranes from Whole Leaf Reflectance Measurements Using a Capacitor and Unbound Electron Model

**DOI:** 10.1101/2021.06.30.450215

**Authors:** Ranjan S. Muttiah, Sergey N. Savenkov

## Abstract

This paper demonstrates that a capacitor equivalent along with unbound electrons can be used to model thylakoid membranes in grana stacks. From whole leaf reflectance measurements at normal incidences at 660nm wavelength and taken from the literature (Hu et al. 2020), refractive indices are obtained from the Fresnel’s equation for transverse electric (TE) and transverse magnetic (TM) polarization. The TE and TM polarizations for external reflectance depict the Brewster angle at which the magnitude of the reflected electric vector is zero; the internal reflections show that there’s a narrow angle window of about 10 degrees before the internally refracted light goes into critical angle. The clustering and separation of reflection measurements with angle of incidence is explained using Fresnel’s equation; the cross-over angle beyond the Brewster’s angle for internal reflection at which reflectance measurements separate with incidence angle is given by . The predicted relaxation times from a capacitor and unbound electron model gave favorable comparisons against commonly reported fluorescence times in the 0.1 to 1 ns range (our results gave 0.5-0.8 ns). The di-electric constant for the membrane is estimated to be 5. The stacking number (number of grana layers) is consistent with the light penetration depth (skin depth). The magnetic permeability was shown to be close to that of vacuum and therefore the thylakoid lacks any magnetic properties as would be expected for such a transparent media. An *in-vivo* estimate based on thermal equilibrium of molecules for the permanent dipole moment of the chlorophyll molecule gave 2,025D (Debye).
