## Supplemental Calcs for "Determination of the Optical Properties of Thylakoid Membranes from Whole Leaf Reflectance Measurements Using a Capacitor and Unbound Electron Model"

### Sheet: Data
Reflectance								Potential Difference	60mV
From Hu et al., 2020								Lyu and Lazar, 2017
At 660nm
Sample	Reflectance Measured	Refl_Fresnel Eqn	n (Fresnel)	1/n
	At normal incidence
a,Fraxinus-green leaf	0.145	0.145012	2.23	0.44843
b,Fraxinus-yellow leaf	0.1	0.100747	1.93	0.518135
c,Eucommia	0.125	0.125911	2.1	0.47619
d, Amygdalus	0.08	0.0801763	1.79	0.558659
e,Magnolia	0.1	0.100747	1.93	0.518135
Water for NIR reflectance
n_water	1/n
1.33	0.75188

### Sheet: Fresnel_a
External Reflection			Eqn(1)	Eqn(2)
	Degs.	Radians	rs(TE)	rs (TM )			With Internal			With Internal
			(E'/E)_TE	(E'/E)_TM			E_out/E_TE			E_out/E_TM
	0	0	-0.380805	-0.380805			1.13248			1
	10	0.174533	-0.386037	-0.375548			1.05925			1.06888
	20	0.349066	-0.4021	-0.359099			0.750684			1.40041
	23.8	0.415388	-0.41125	-0.349511			-0.41125			-0.349511
	30	0.523599	-0.430106	-0.32924			-0.430106			-0.32924
	40	0.698132	-0.471948	-0.281609			-0.471948			-0.281609
	50	0.872665	-0.530312	-0.208328			-0.530312			-0.208328
	60	1.0472	-0.608606	-0.09501			-0.608606			-0.09501
	70	1.22173	-0.710687	0.0863544			-0.710687			0.0863544
	80	1.39626	-0.84028	0.397036			-0.84028			0.397036
	90	1.5708	-1	1			-1			1
	Water
			rs(TE)	rs(TM )	rs(TE)	rs(TM )
	Deg.	Radians	(E'/E)_TE	(E'/E)_TM	E''/E_TE	E''/E_TM
Internal Reflection	0	0	0.380805	0.380805	1.51328	1.3808
	10	0.174533	0.408627	0.352276	1.44529	1.44442
	20	0.349066	0.528311	0.210985	1.15278	1.7595
	30	0.523599	1	-1	0	0
	40	0.698132	1	-1	0	0
	50	0.872665	1	-1	0	0
	60	1.0472	1	-1	0	0
	70	1.22173	1	-1	0	0
	80	1.39626	1	-1	0	0
	90	1.5708	1	-1	0	0
Water	Degs. In Air	Radians	Eqn(1)	Eqn(2)
	Relative index- >		rs(TE)=E'/E_TE	rp(TM ) = E'/E_TM
	0	0	-0.141631	-0.141631
	10	0.174533	-0.144918	-0.138341
	20	0.349066	-0.155319	-0.127889
	30	0.523599	-0.174609	-0.108335
	40	0.698132	-0.206336	-0.0756924
	50	0.872665	-0.256902	-0.0223867
	60	1.0472	-0.337488	0.0659796
	70	1.22173	-0.466939	0.217442
	80	1.39626	-0.674678	0.48851
	90	1.5708	-1	1
Internal			rs(TE)	rs(TM )
	Deg.	Radians	(E'/E)_TE	(E'/E)_TM
	0	0	0.141631	0.141631
	10	0.174533	0.147554	0.135698
	20	0.349066	0.167843	0.115218
	30	0.523599	0.213293	0.0684529
	40	0.698132	0.325216	-0.0522427
	50	0.872665	1	-1
	60	1.0472	1	-1
	70	1.22173	1	-1
	80	1.39626	1	-1
	90	1.5708	1	-1

### Sheet: Fresnel_b
External Reflection			Eqn(1)	Eqn(2)				With Internal
	Degs. In Air	Radians	rs(TE)	rs (TM )				Eout/E_TE			Eout/E_TM
	Relative index- >		(E'/E)_TE	(E'/E)_TM
	0	0	-0.317406	-0.317406				1.16634			1
	10	0.174533	-0.322453	-0.312341				1.11834			1.04374
	20	0.349066	-0.338046	-0.296462				0.935219			1.22154
	30	0.523599	-0.36558	-0.267536				0.224019			1.15628
	40	0.698132	-0.407513	-0.221179				-0.407513			-0.221179
	50	0.872665	-0.467505	-0.149518				-0.467505			-0.149518
	60	1.0472	-0.550519	-0.038375				-0.550519			-0.038375
	70	1.22173	-0.66267	0.139131				-0.66267			0.139131
	80	1.39626	-0.810581	0.439169				-0.810581			0.439169
	90	1.5708	-1	1				-1			1
Internal Reflection			Eqn(1)	Eqn(2)
	Degs	Radians	rs(TE)	rs(TM )
			(E'/E)_TE	(E'/E)_TM	E''/E_TE	E''/E_TM
	0	0	0.317406	0.317406	1.48374	1.31741
	10	0.174533	0.337166	0.297367	1.44079	1.35608
	20	0.349066	0.414237	0.213471	1.27326	1.518
	30	0.523599	0.728756	-0.262273	0.5896	1.42381
	40	0.698132	1	-1	0	0
	50	0.872665	1	-1	0	0
	60	1.0472	1	-1	0	0
	70	1.22173	1	-1	0	0
	80	1.39626	1	-1	0	0
	90	1.5708	1	-1	0	0

### Sheet: Fresnel_c
External Reflection						From E'/E + E''/E=1				With Internal
	Degs	Radians	Eqn(1)	Eqn(2)		E''/E_TE	E_out/E_TE			E''/E_TE	Eout/E_TM
			E'/E_TE	E'/E_TM
	0	0	-0.354839	-0.354839		0.645161	0.613295			1.14577	1
	10	0.174533	-0.360019	-0.349636		0.639981	0.564253			1.09458	1.05713
	20	0.349066	-0.375962	-0.333346		0.624038	0.380778			0.879305	1.31053
	30	0.523599	-0.403899	-0.303743		0.596101	-0.403899			-0.303743	-0.303743
	40	0.698132	-0.445949	-0.25645		0.554051	-0.445949			-0.25645	-0.25645
	50	0.872665	-0.505183	-0.183591		0.494817	-0.505183			-0.183591	-0.183591
	60	1.0472	-0.585597	-0.0708789		0.414403	-0.585597			-0.0708789	-0.0708789
	70	1.22173	-0.69188	0.109179		0.30812	-0.69188			0.109179	0.109179
	80	1.39626	-0.828784	0.415552		0.171216	-0.828784			0.415552	0.415552
	90	1.5708	-1	1		0	-1			1	1
Internal Reflection	Degs.	Radians	Eqn(1)	Eqn(2)
			rs(TE)	rp(TM )	rs_E''	rp_E''
			E'/E_TE	E'/E_TM	E''/E_TE	E''/E_TM
	0	0	0.354839	0.354839	1.50061	1.35484
	10	0.174533	0.379082	0.330109	1.44422	1.40677
	20	0.349066	0.47864	0.217203	1.21265	1.64387
	30	0.523599	1	-1	0	0
	40	0.698132	1	-1	0	0
	50	0.872665	1	-1	0	0
	60	1.0472	1	-1	0	0
	70	1.22173	1	-1	0	0
	80	1.39626	1	-1	0	0
	90	1.5708	1	-1	0	0

### Sheet: Fresnel_d
External Reflectance						With internal
			Eqn(1)	Eqn(2)		E''/E_TE	E''/E_TM
	Degs.	Radians	E'/E_TE	E'/E_TM
	0	0	-0.283154	-0.283154		1.18666	1
	10	0.174533	-0.288013	-0.278281		1.1485	0.975802
	20	0.349066	-0.303083	-0.262978		1.00819	0.881773
	30	0.523599	-0.329903	-0.23502		0.586424	0.564937
	40	0.698132	-0.371232	-0.190027		-0.371232	-0.190027
	50	0.872665	-0.431309	-0.120129		-0.431309	-0.120129
	60	1.0472	-0.516103	-0.0112015		-0.516103	-0.0112015
	70	1.22173	-0.633326	0.163261		-0.633326	0.163261
	80	1.39626	-0.791837	0.457483		-0.791837	0.457483
	90	1.5708	-1	1		-1	1
Internal Reflectance
	Degs.	Radians	Eqn(1)	Eqn(2)
			E'/E_TE	E'/E_TM	E''/E_TE	E''/E_TM
	0	0	0.283154	0.283154	1.46981	1.28315
	10	0.174533	0.299395	0.266749	1.43651	1.25408
	20	0.349066	0.360474	0.201969	1.31128	1.14475
	30	0.523599	0.553096	-0.0405934	0.916327	0.799958
	40	0.698132	1	-1	0	0
	50	0.872665	1	-1	0	0
	60	1.0472	1	-1	0	0
	70	1.22173	1	-1	0	0
	80	1.39626	1	-1	0	0
	90	1.5708	1	-1	0	0

### Sheet: Fresnel_e
External Reflectance						With Internal
	Degs.	Radians	Eqn(1), E'/E_TE	Eqn(2),E'/E_TM		E'/E_TE	E'/E_TM
	0	0	-0.317406	-0.317406		1.16634	1
	10	0.174533	-0.322453	-0.312341		1.11834	0.966929
	20	0.349066	-0.338046	-0.296462		0.935219	0.834062
	30	0.523599	-0.36558	-0.267536		0.224019	0.255966
	40	0.698132	-0.407513	-0.221179		-0.407513	-0.221179
	50	0.872665	-0.467505	-0.149518		-0.467505	-0.149518
	60	1.0472	-0.550519	-0.038375		-0.550519	-0.038375
	70	1.22173	-0.66267	0.139131		-0.66267	0.139131
	80	1.39626	-0.810581	0.439169		-0.810581	0.439169
	90	1.5708	-1	1		-1	1
Internal Reflectance
	Degs.	Radians	Eqn(1),E'/E_TE	Eqn(2),E'/E_TM	E''/E_TE	E''/E_TM
	0	0	0.317406	0.317406	1.48374	1.31741
	10	0.174533	0.337166	0.297367	1.44079	1.27927
	20	0.349066	0.414237	0.213471	1.27326	1.13052
	30	0.523599	0.728756	-0.262273	0.5896	0.523502
	40	0.698132	1	-1	0	0
	50	0.872665	1	-1	0	0
	60	1.0472	1	-1	0	0
	70	1.22173	1	-1	0	0
	80	1.39626	1	-1	0	0
	90	1.5708	1	-1	0	0

### Sheet: Water
External
Degs. In Air	Radians	Eqn(1)	Eqn(2)				After internal
Relative index- >		rs(TE)=E'/E_TE	rp(TM ) = E'/E_TM				E_out/E_TE		E''/E_TM	E_out/E_TM
0	0	-0.141631	-0.141631				1.2867		0.858369	1.37674
10	0.174533	-0.144918	-0.138341				1.27355		0.861659	1.37214
20	0.349066	-0.155319	-0.127889				1.22939		0.872111	1.35535
30	0.523599	-0.174609	-0.108335				1.13447		0.891665	1.31271
40	0.698132	-0.206336	-0.0756924				-0.206336		0.924308	-0.0756924
50	0.872665	-0.256902	-0.0223867				-0.256902		0.977613	-0.0223867
60	1.0472	-0.337488	0.0659796				-0.337488		0.93402	0.0659796
70	1.22173	-0.466939	0.217442				-0.466939		0.782558	0.217442
80	1.39626	-0.674678	0.48851				-0.674678		0.51149	0.48851
90	1.5708	-1	1				-1		0	1
Internal
		rs(TE)	rs(TM )	rs(TE)	rs ( TM )
Deg.	Radians	(E'/E)_TE	(E'/E)_TM	E''/E_TE	E''/E_TM
0	0	0.141631	0.141631	1.42833	1.51837
10	0.174533	0.147554	0.135698	1.41847	1.51048
20	0.349066	0.167843	0.115218	1.38471	1.48324
30	0.523599	0.213293	0.0684529	1.30908	1.42104
40	0.698132	0.325216	-0.0522427	1.12284	1.26052
50	0.872665	1	-1	0	0
60	1.0472	1	-1	0	0
70	1.22173	1	-1	0	0
80	1.39626	1	-1	0	0
90	1.5708	1	-1	0	0

### Sheet: CapacitorModel
	Capacitor Model Calcs.					Grana disc. Calculations
						Figre 3H, Austin and Staehlin, 2011					Austin & Staehlin, Figure 3
	wavelength,nm	660				Radius, m	7.5e-07	of Grana
	Frquency,1/sec	4.54545e+14				H, of disc,m	1.17647e-07				Figure 3H	Grana radius,m		7.5e-07	0.75um
												number stacks		17
	E_mole basis, kJ/mole	181.402										Height, m		2e-06	2um
	E=Avg.No*h*Freq.											disc, H,m		1.17647e-07
	h=Plank constant					Vol_cyl (disc),m3	2.079e-19	1-grana disc
						Vol_sphere,m3	1.76715e-18	1-grana disc eq.
	Assuming 1:250 chl. Ratio
	and orientation to incident E vector					Area-cyl (disc),m2	4.08869e-12	1-grana disc
	Energy across thyl. Membrane, J	7.52955e-17				Area-sphere,m2	7.06858e-12	1-grana disc eq.
	Measured Potential Diff,mV	60				radius-sphere,m	7.5e-07
	Lyu and Dusan, 2017
	Energy = 1/2 C(delV)^2
	Substituting, C in Farad (=C/V)	4.18308e-14
	Area-sphere,m2	7.06858e-12
	C' Farad/m2	0.00591785
	C', mF/m2	5.91785
	Total Charge, Q=C*delV, C	2.50985e-15
	F=Faraday=96500 C/mole
					Check Nobel (2020) Eqn (3.3)
	Charge concentration c, mole/m3	0.014718			c,mole/m3	0.014718
	N=Charges/m3	8.86463e+21
	e- charge, C	1.61e-19
	m,kg	9.11e-31
	Sigma_conductivity	201783	mho/m			Di-electric properties
	Tau,sec	8e-10		<-Trial and error to get n to match		C=K eps0 A/d
		1e-08				eps = K*eps0
						d,m,Thyl. thickness 7.5nm	7.5e-09
	c,m/s (speed of light)	300000000				A,m2	7.06858e-12
	Lambda,m (wavelength)	6.6e-07				eps	4.43839e-11
	Omega, Hz	4.54545e+14				eps0, Vaccum permitivity F/m	8.85e-12
						K	5.01513
	n	2.23628				n=c/u
						u, m/s	1.34151e+08
						u=1./sqrt(mu*eps)
	skin depth,m	1.31728e-07
	um	0.131728				mu	1.25194e-06
						mu0, Henry/m	1.25664e-06
	#layers predicted	17.5638
						mu/mu0	0.996263
						n=sqrt(K)
						n=sqrt(K)	2.23945

### Sheet: Table1
Sample	Family Name	Refl 660nm	n_660nm	Brewster Angle	Brewster Angle	Cross-over Angle	Cross over angle
				Rad.	Deg.	Radians	Deg.
Fraxinus, green leaf	Olive	0.145	2.23	1.14925	65.8471	0.415209	23.7897
Fraxinus, yellow leaf	Olive	0.08	1.79	1.06133	60.8097	0.503091	28.825
Eucommia	Eucommiacae	0.11	2	1.10715	63.4349	0.45685	26.1756
Amygdalus	Rose	0.08	1.79	1.06133	60.8097	0.503091	28.825
Magnolia	Magnoliaceae	0.075	1.76	1.0541	60.3955	0.510511	29.2501
Water	n=1.33				48.7535		37.4403

### Sheet: Table2
							Thyl. Thickness=7.5nm
	Sample			n	tau,ns	Skin depth,um	Layers Predicted
	a, Fraxinus-Green leaf			2.23	0.8	0.13	18
	b, Fraxinus-Yellow leaf			1.93	0.6	0.15	20
	c, Eucommia			2.1	0.71	0.14	19
	d,Amygdalus			1.79	0.52	0.16	22
	e,Magnolia			1.93	0.6	0.15	20
